# Acute testicular hyperthermia leads to a rapid loss of global piRNA levels and a consequent increase in transcript abundance, including LINE1 activity within heat-sensitive male germ cells

**DOI:** 10.1101/2025.03.30.646213

**Authors:** Benjamin R. Robinson, Jacob K. Netherton, Rachel A. Ogle, Sean M. Burnard, Grace E. Williams, Georgia M. Tennant, Heather J. Lee, Mark A. Baker

## Abstract

**Objective:** To understand the immediate impact that testicular heat stress has on isolated populations of precursor male germ cells including Spermatocytes and Spermatids.

**Design:** Mice were given testicular heat stress and pre-cursor male germ cells were immediately isolated. RNA sequencing was performed and validated using qPCR.

**Subjects:** This work was carried out in adult male CD1 mice.

**Results:** Using next-generation RNA sequencing 134 differentially expressed transcripts were found to be differentially expressed upon exposure to testicular hyperthermia, 93% of which were upregulated. In addition, testicular hyperthermia induced 395 differential splicing events and altered the usage of 61 polyadenylation sites. To explain these observations and understand why transcript abundance appears to favour upregulation following testicular hyperthermia, we assessed global piRNA levels and found an overall, rapid reduction. Concomitantly, we observed an increase in transposable element RNA (LINE1) and protein (ORF1p) abundance. Furthermore, increased LINE1 expression appeared to be correlated with DNA damage in the male germline. At 24 hours post heat stress, piRNA levels recovered close to control levels, coincident with a significant reduction in LINE1 transcript expression within spermatocytes.

**Conclusion:** Testicular hyperthermia needs to be considered in the context of all reproductive outcomes. Affected spermatozoa are likely to be genetically compromised, leading to adverse outcomes such as infertility or loss of embryo following fertilization.
