## Supplementary material for "Acute testicular hyperthermia leads to a rapid loss of global piRNA levels and a consequent increase in transcript abundance, including LINE1 activity within heat-sensitive male germ cells": Table S2

### Sheet: Table S2. Mailin_6H Robinson co
Mailin							Robinson
GeneID	baseMean	log2FoldChange	lfcSE	stat	pvalue	padj	GeneID	baseMean	log2FoldChange	lfcSE	stat	pvalue	padj		Common
ENSMUSG00000090877	360.696	7.54682	0.374256	20.1649	1.99e-90	1.21e-86	ENSMUSG00000022304	60.7545	6.73032	0.625884	10.7533	5.72e-27	1.55e-22
ENSMUSG00000064339	441.911	2.58287	0.138208	18.6882	6.17e-78	1.88e-74	ENSMUSG00000048559	96.4921	10.1078	0.943738	10.7103	9.1e-27	1.55e-22
ENSMUSG00000091971	257.4	8.50662	0.563253	15.1027	1.56e-51	3.15e-48	ENSMUSG00000022574	67.0719	2.64332	0.316547	8.35047	6.8e-17	7.7e-13
ENSMUSG00000064337	867.471	3.33222	0.225769	14.7594	2.68e-49	4.06e-46	ENSMUSG00000091971	111.113	2.95382	0.356487	8.28591	1.17e-16	9.95e-13
ENSMUSG00000118642	345.404	1.98193	0.157261	12.6028	2.04e-36	2.48e-33	ENSMUSG00000046731	57.2872	3.70903	0.453692	8.17522	2.95e-16	2.01e-12
ENSMUSG00002076161	103.635	2.30771	0.205121	11.2505	2.3e-29	2.33e-26	ENSMUSG00000021579	21.1959	3.27197	0.420837	7.77492	7.55e-15	4.27e-11
ENSMUSG00000038418	28.6768	4.76318	0.546038	8.72316	2.71e-18	2.35e-15	ENSMUSG00000042558	59.8982	1.65762	0.217103	7.63516	2.26e-14	1.05e-10
ENSMUSG00000015656	228.504	1.3247	0.153112	8.65187	5.07e-18	3.85e-15	ENSMUSG00000073747	23.7776	3.70251	0.485715	7.6228	2.48e-14	1.05e-10
ENSMUSG00000106154	164.176	-1.71877	0.205182	-8.37681	5.44e-17	3.67e-14	ENSMUSG00000066279	31.4321	2.46049	0.327317	7.51713	5.6e-14	2.11e-10
ENSMUSG00000062353	858.569	0.969384	0.126784	7.64594	2.07e-14	1.26e-11	ENSMUSG00000003812	77.4234	2.84373	0.401821	7.07711	1.47e-12	4.55e-09
ENSMUSG00000029657	103.73	1.56617	0.207245	7.55709	4.12e-14	2.28e-11	ENSMUSG00000040033	1155.92	-4.86658	0.69768	-6.97538	3.05e-12	8.63e-09
ENSMUSG00000005413	38.1477	2.82363	0.374872	7.53225	4.99e-14	2.53e-11	ENSMUSG00000057346	18.2374	3.55408	0.518003	6.86111	6.83e-12	1.79e-08
ENSMUSG00000030847	36.531	1.94225	0.269272	7.21295	5.48e-13	2.56e-10	ENSMUSG00000029419	53.5351	3.02086	0.447977	6.74334	1.55e-11	3.76e-08
ENSMUSG00000004951	153.676	3.50774	0.504427	6.95391	3.55e-12	1.54e-09	ENSMUSG00000049307	27.8339	2.76116	0.425773	6.48504	8.87e-11	1.88e-07
ENSMUSG00000112378	39.788	-1.91969	0.290972	-6.5975	4.18e-11	1.69e-08	ENSMUSG00000098678	46.7378	2.36574	0.377235	6.27127	3.58e-10	7.16e-07
ENSMUSG00000095742	210.502	1.0694	0.167048	6.40177	1.54e-10	5.83e-08	ENSMUSG00000115207	20.9541	3.33805	0.533783	6.25358	4.01e-10	7.57e-07
ENSMUSG00000108194	68.024	-1.29752	0.21029	-6.17014	6.82e-10	2.44e-07	ENSMUSG00000090629	45.2131	1.70221	0.281679	6.04308	1.51e-09	2.59e-06
ENSMUSG00000036438	510.891	-0.604854	0.101452	-5.96198	2.49e-09	8.41e-07	ENSMUSG00000015950	42.5539	2.03614	0.340877	5.97325	2.33e-09	3.59e-06
ENSMUSG00000045587	101.916	-1.10589	0.188165	-5.87721	4.17e-09	1.33e-06	ENSMUSG00000042414	15.0825	3.05796	0.511719	5.97586	2.29e-09	3.59e-06
ENSMUSG00000100801	128.414	1.042	0.182515	5.70915	1.14e-08	3.45e-06	ENSMUSG00000102479	17.0575	5.15781	0.871643	5.91734	3.27e-09	4.83e-06
ENSMUSG00000032274	51.2533	-1.48712	0.262172	-5.67231	1.41e-08	4.08e-06	ENSMUSG00000089876	36.3226	2.42678	0.41278	5.87911	4.12e-09	5.84e-06
ENSMUSG00000025980	44.191	1.45081	0.256155	5.6638	1.48e-08	4.09e-06	ENSMUSG00000073490	54.1398	3.2396	0.560615	5.77866	7.53e-09	1.02e-05
ENSMUSG00000092203	32.9972	1.622	0.290707	5.5795	2.41e-08	6.37e-06	ENSMUSG00000038064	22.5402	2.21943	0.392447	5.65535	1.56e-08	1.96e-05
ENSMUSG00000064368	652.823	-0.894952	0.161525	-5.54062	3.01e-08	7.08e-06	ENSMUSG00000117802	12.4969	5.42018	0.967327	5.60326	2.1e-08	2.55e-05
ENSMUSG00000050645	358.371	0.783708	0.141469	5.53979	3.03e-08	7.08e-06	ENSMUSG00000081139	10.4136	5.14608	0.93467	5.50578	3.68e-08	4.16e-05
ENSMUSG00000024927	52.4945	1.69089	0.305126	5.54162	3e-08	7.08e-06	ENSMUSG00000102497	12.197	5.39838	0.983756	5.48752	4.08e-08	4.33e-05
ENSMUSG00000029423	115.564	-1.06622	0.196945	-5.41382	6.17e-08	1.39e-05	ENSMUSG00000105810	23.7319	2.7884	0.509323	5.47471	4.38e-08	4.51e-05
ENSMUSG00000090497	946.198	0.92544	0.171782	5.38731	7.15e-08	1.55e-05	ENSMUSG00000114920	11.4652	3.3004	0.605568	5.45008	5.03e-08	5.03e-05
ENSMUSG00000114175	607.245	0.66726	0.124008	5.38078	7.42e-08	1.55e-05	ENSMUSG00000102652	51.6626	1.92434	0.3571	5.3888	7.09e-08	6.69e-05
ENSMUSG00000026743	119.721	-1.00133	0.187836	-5.33088	9.77e-08	1.98e-05	ENSMUSG00000053687	24.8485	1.61547	0.301385	5.36016	8.31e-08	7.63e-05
ENSMUSG00000115825	77.7087	1.29366	0.243041	5.32282	1.02e-07	2e-05	ENSMUSG00000106743	10.8072	4.77429	0.89269	5.34821	8.88e-08	7.94e-05
ENSMUSG00000091011	27.9845	-1.95428	0.372271	-5.24963	1.52e-07	2.89e-05	ENSMUSG00000000693	28.2891	2.844	0.532705	5.33879	9.36e-08	8.15e-05
ENSMUSG00000031986	111.656	-0.931827	0.177965	-5.236	1.64e-07	3.02e-05	ENSMUSG00000039264	20.2269	3.34755	0.628179	5.32898	9.88e-08	8.39e-05
ENSMUSG00000027447	188.965	0.708034	0.139781	5.06531	4.08e-07	7.29e-05	ENSMUSG00000059555	42.3074	2.04939	0.386147	5.30728	1.11e-07	9.22e-05
ENSMUSG00000104705	26.6677	-1.79113	0.357253	-5.01361	5.34e-07	9.28e-05	ENSMUSG00000004110	1261.11	1.86522	0.352257	5.29504	1.19e-07	9.62e-05
ENSMUSG00000024969	56.8635	-1.08889	0.221942	-4.90619	9.29e-07	0.000156782	ENSMUSG00000102143	50.3394	2.26261	0.42882	5.27636	1.32e-07	0.000104099
ENSMUSG00000023944	202.287	0.688925	0.140797	4.89302	9.93e-07	0.000163117	ENSMUSG00000097620	197.931	1.57359	0.306454	5.13482	2.82e-07	0.00021318
ENSMUSG00000022037	571.394	0.485772	0.101439	4.78879	1.68e-06	0.000268379	ENSMUSG00000052482	31.6052	1.94254	0.382348	5.08054	3.76e-07	0.000277914
ENSMUSG00000064367	525.432	-0.674113	0.141451	-4.76569	1.88e-06	0.000293317	ENSMUSG00000115912	12.9704	3.09825	0.612588	5.05765	4.24e-07	0.00030677
ENSMUSG00000092981	54.1047	1.15423	0.245562	4.70035	2.6e-06	0.00037584	ENSMUSG00000005763	445.665	2.19451	0.441509	4.97049	6.68e-07	0.000436256
ENSMUSG00000118841	44.8821	1.42903	0.303725	4.70503	2.54e-06	0.00037584	ENSMUSG00000106791	76.333	-1.54195	0.310097	-4.97246	6.61e-07	0.000436256
ENSMUSG00000118866	44.8821	1.42903	0.303725	4.70503	2.54e-06	0.00037584	ENSMUSG00000108108	33.8837	2.16764	0.435673	4.97539	6.51e-07	0.000436256
ENSMUSG00000074748	152.979	-0.720546	0.154542	-4.66245	3.12e-06	0.000441666	ENSMUSG00000026227	27.0171	1.64778	0.332615	4.954	7.27e-07	0.000465957
ENSMUSG00000004897	183.167	-0.613956	0.132896	-4.61983	3.84e-06	0.000530514	ENSMUSG00000087371	17.347	2.01588	0.40783	4.94295	7.69e-07	0.000484044
ENSMUSG00002076066	23.8309	-1.85186	0.401952	-4.60718	4.08e-06	0.000551307	ENSMUSG00000118202	32.3831	1.92107	0.389135	4.93677	7.94e-07	0.000490554
ENSMUSG00000027973	66.3087	-0.909386	0.200761	-4.5297	5.91e-06	0.000780467	ENSMUSG00000021950	11.8239	2.98393	0.606791	4.91756	8.76e-07	0.0005227
ENSMUSG00000032611	117.904	-0.688354	0.154208	-4.46381	8.05e-06	0.0010412	ENSMUSG00000101589	114.468	1.68796	0.343265	4.91738	8.77e-07	0.0005227
ENSMUSG00000087162	23.6164	-1.64523	0.37016	-4.44463	8.8e-06	0.00109209	ENSMUSG00000074569	33.4944	2.03022	0.41348	4.91007	9.1e-07	0.000533138
ENSMUSG00000003153	824.3	-0.863376	0.194158	-4.44677	8.72e-06	0.00109209	ENSMUSG00000097597	19.6177	2.29696	0.468123	4.90674	9.26e-07	0.000533138
ENSMUSG00000079389	55.4635	0.997928	0.226166	4.41238	1.02e-05	0.00124285	ENSMUSG00000114921	114.395	1.51181	0.309375	4.88667	1.03e-06	0.000571086
ENSMUSG00000036533	80.0361	-0.8201	0.188086	-4.36025	1.3e-05	0.00152069	ENSMUSG00000114937	18.1455	2.08178	0.429934	4.84209	1.28e-06	0.000681908
ENSMUSG00000073676	34.7989	1.39637	0.320274	4.35993	1.3e-05	0.00152069	ENSMUSG00000083241	10.4797	2.64363	0.547172	4.83144	1.36e-06	0.000708352
ENSMUSG00000041009	269.408	0.754967	0.173346	4.35526	1.33e-05	0.00152418	ENSMUSG00000115317	28.8763	2.05608	0.427598	4.80845	1.52e-06	0.000771141
ENSMUSG00000113830	28.8704	1.39833	0.323886	4.31736	1.58e-05	0.00177729	ENSMUSG00000112935	30.1248	-2.16999	0.452956	-4.79073	1.66e-06	0.000823905
ENSMUSG00000029437	121.391	0.720037	0.167084	4.30944	1.64e-05	0.00180866	ENSMUSG00000047976	132.095	1.50514	0.320289	4.69934	2.61e-06	0.0012145
ENSMUSG00000074129	485.486	0.594189	0.138712	4.28363	1.84e-05	0.00199565	ENSMUSG00000043664	10.6329	2.1908	0.467485	4.68634	2.78e-06	0.00125199
ENSMUSG00000033053	231.778	0.714302	0.168533	4.23835	2.25e-05	0.00240102	ENSMUSG00000106327	12.7412	2.59791	0.554531	4.68488	2.8e-06	0.00125199
ENSMUSG00000025081	51.0223	-0.987668	0.234068	-4.21958	2.45e-05	0.00249549	ENSMUSG00000060675	21.8505	2.56587	0.550727	4.65906	3.18e-06	0.00138336
ENSMUSG00000086788	178.814	-0.60313	0.143	-4.21768	2.47e-05	0.00249549	ENSMUSG00000024673	37.5315	1.86024	0.402169	4.62552	3.74e-06	0.00158654
ENSMUSG00000028716	124.433	0.801337	0.190143	4.21439	2.5e-05	0.00249549	ENSMUSG00000027315	35.9493	3.11491	0.674299	4.61947	3.85e-06	0.00161335
ENSMUSG00000032802	41.0242	1.2258	0.29032	4.22224	2.42e-05	0.00249549	ENSMUSG00000085316	14.4923	2.32759	0.504255	4.6159	3.91e-06	0.00162134
ENSMUSG00000066878	282.358	0.824777	0.197071	4.18519	2.85e-05	0.00279326	ENSMUSG00000086894	31.1894	2.23948	0.488046	4.58867	4.46e-06	0.00176192
ENSMUSG00000030200	344.651	0.497739	0.120018	4.14719	3.37e-05	0.00319641	ENSMUSG00000035878	40.0584	1.58712	0.347124	4.57221	4.83e-06	0.0018843
ENSMUSG00000058816	57.1875	1.02809	0.247826	4.14844	3.35e-05	0.00319641	ENSMUSG00000038072	260.275	1.59859	0.350401	4.56218	5.06e-06	0.00193227
ENSMUSG00000067017	41.6878	-4.31168	1.04147	-4.13998	3.47e-05	0.00324783	ENSMUSG00000031399	95.647	1.59606	0.35196	4.53478	5.77e-06	0.00208379
ENSMUSG00000104804	36.7859	-3.08837	0.749338	-4.12147	3.76e-05	0.00336494	ENSMUSG00000086327	106.834	1.93429	0.427477	4.5249	6.04e-06	0.00216048
ENSMUSG00000107879	33.8693	-1.19074	0.288687	-4.12468	3.71e-05	0.00336494	ENSMUSG00000054206	18.2518	2.09792	0.46595	4.50247	6.72e-06	0.00232817
ENSMUSG00000010453	89.7151	-0.934937	0.226761	-4.123	3.74e-05	0.00336494	ENSMUSG00000022218	23.4614	1.53205	0.340633	4.49765	6.87e-06	0.00233391
ENSMUSG00000021598	202.336	0.568677	0.138471	4.10682	4.01e-05	0.00353344	ENSMUSG00000097231	19.3427	2.01578	0.448439	4.4951	6.95e-06	0.00233864
ENSMUSG00000049760	312.03	0.636732	0.155168	4.1035	4.07e-05	0.00353344	ENSMUSG00000072923	16.2543	2.93309	0.653372	4.48915	7.15e-06	0.00238132
ENSMUSG00000001157	74.9692	-0.784741	0.191636	-4.09495	4.22e-05	0.00361476	ENSMUSG00000042215	46.3234	1.66092	0.370684	4.4807	7.44e-06	0.00245359
ENSMUSG00000020636	430.795	0.53444	0.130623	4.09148	4.29e-05	0.00361832	ENSMUSG00000105590	20.2201	2.37579	0.532511	4.46148	8.14e-06	0.00263314
ENSMUSG00000049687	23.2443	1.32716	0.32478	4.08635	4.38e-05	0.00364858	ENSMUSG00000106767	16.6284	2.39112	0.5363	4.45855	8.25e-06	0.00264428
ENSMUSG00000084493	23.4767	-1.82034	0.448386	-4.05976	4.91e-05	0.00398088	ENSMUSG00000104869	48.2315	1.63302	0.36671	4.45316	8.46e-06	0.00268619
ENSMUSG00002075019	34.0939	-1.43718	0.353835	-4.06173	4.87e-05	0.00398088	ENSMUSG00000112780	38.5224	1.74389	0.394941	4.41556	1.01e-05	0.0031111
ENSMUSG00000018727	40.5551	1.27518	0.314838	4.05026	5.12e-05	0.00409144	ENSMUSG00000030427	44.7769	1.78023	0.40622	4.38244	1.17e-05	0.00346639
ENSMUSG00000020435	965.197	0.395285	0.0979783	4.03442	5.47e-05	0.0042836	ENSMUSG00000116283	16.1074	1.9247	0.439651	4.3778	1.2e-05	0.00351046
ENSMUSG00000116079	28.4581	1.22137	0.302813	4.03341	5.5e-05	0.0042836	ENSMUSG00000037537	31.1382	1.71384	0.392524	4.36622	1.26e-05	0.00365669
ENSMUSG00000033904	63.7601	-0.853532	0.213166	-4.00408	6.23e-05	0.00479009	ENSMUSG00000061489	56.174	-5.42104	1.24189	-4.36516	1.27e-05	0.00365669
ENSMUSG00000115896	52.7846	1.10166	0.27614	3.98951	6.62e-05	0.00503029	ENSMUSG00000102408	224.067	1.84099	0.423114	4.35106	1.35e-05	0.0038672
ENSMUSG00000118506	62.8533	0.98404	0.248235	3.96415	7.37e-05	0.00552707	ENSMUSG00000086043	10.3042	2.63061	0.608268	4.32476	1.53e-05	0.00414571
ENSMUSG00000095662	137.805	0.688188	0.17399	3.95533	7.64e-05	0.00559673	ENSMUSG00000102939	17.784	2.31413	0.535385	4.32237	1.54e-05	0.00414571
ENSMUSG00000107622	45.7572	1.39037	0.351475	3.95583	7.63e-05	0.00559673	ENSMUSG00000112889	12.202	2.7641	0.642509	4.30204	1.69e-05	0.00449099
ENSMUSG00000029250	30.6391	-1.26313	0.320513	-3.94097	8.12e-05	0.00587187	ENSMUSG00000106420	12.3588	4.38959	1.02313	4.29035	1.78e-05	0.00469737
ENSMUSG00000069971	272.193	0.478026	0.121419	3.937	8.25e-05	0.00589962	ENSMUSG00000113717	72.2559	1.63278	0.381252	4.28269	1.85e-05	0.00482477
ENSMUSG00000042708	172.128	-0.541722	0.137951	-3.92692	8.6e-05	0.00602536	ENSMUSG00000102275	27.1654	1.95894	0.461196	4.24753	2.16e-05	0.00544204
ENSMUSG00000035179	277.905	0.570118	0.145703	3.91288	9.12e-05	0.00602536	ENSMUSG00000088252	32.3064	-1.99252	0.474044	-4.20325	2.63e-05	0.00638378
ENSMUSG00000029455	133.85	0.578994	0.147708	3.91986	8.86e-05	0.00602536	ENSMUSG00000095659	223.523	5.13514	1.22329	4.19781	2.7e-05	0.00644229
ENSMUSG00000040952	243.365	0.681633	0.173959	3.91836	8.92e-05	0.00602536	ENSMUSG00000080876	110.709	6.34083	1.52348	4.16205	3.15e-05	0.00714228
ENSMUSG00000074454	136.7	0.738058	0.188475	3.91595	9e-05	0.00602536	ENSMUSG00000031972	23.6986	1.73443	0.417611	4.15322	3.28e-05	0.00732604
ENSMUSG00000028494	89.4012	0.740153	0.188851	3.91924	8.88e-05	0.00602536	ENSMUSG00000091151	296.435	1.66473	0.403552	4.12521	3.7e-05	0.00791311
ENSMUSG00000059791	68.4137	0.815213	0.208203	3.91547	9.02e-05	0.00602536	ENSMUSG00000030103	18.8559	-3.16934	0.776919	-4.07938	4.52e-05	0.00935294
ENSMUSG00000057863	953.605	0.585299	0.150412	3.89131	9.97e-05	0.00649785	ENSMUSG00000110894	10.625	3.1925	0.783673	4.07377	4.63e-05	0.00952313
ENSMUSG00000035085	145.959	0.81275	0.209064	3.88756	0.000101255	0.00649785	ENSMUSG00000103772	45.247	1.55982	0.383571	4.06657	4.77e-05	0.00971672
ENSMUSG00000102463	28.6637	1.35784	0.349343	3.88683	0.000101562	0.00649785	ENSMUSG00000090098	188.821	1.88517	0.465438	4.05032	5.11e-05	0.0101603
ENSMUSG00002075867	45.3291	-1.13351	0.292101	-3.88052	0.000104232	0.00654204	ENSMUSG00000064346	48.9035	1.63277	0.404476	4.03677	5.42e-05	0.0105795
ENSMUSG00000020799	276.758	0.596928	0.153843	3.88012	0.000104406	0.00654204	ENSMUSG00000030124	16.6145	1.50553	0.373131	4.03484	5.46e-05	0.0106055
ENSMUSG00000101968	716.824	0.551694	0.142745	3.86489	0.000111139	0.00682324	ENSMUSG00000115318	25.279	1.9616	0.486677	4.03059	5.56e-05	0.0106427
ENSMUSG00000117852	199.988	0.645932	0.167029	3.86719	0.000110098	0.00682324	ENSMUSG00000109060	13.3137	-7.14446	1.78277	-4.00752	6.14e-05	0.0115155
ENSMUSG00000085500	25.4659	-1.28972	0.334745	-3.85285	0.00011675	0.00688937	ENSMUSG00000085240	84.1573	1.68951	0.421982	4.00374	6.23e-05	0.0116365
ENSMUSG00000049404	39.2117	-1.19151	0.309134	-3.85434	0.000116044	0.00688937	ENSMUSG00000080694	20.4667	2.09444	0.523345	4.00203	6.28e-05	0.0116573
ENSMUSG00000078127	139.71	0.648874	0.168326	3.85486	0.000115795	0.00688937	ENSMUSG00000100779	10.0246	2.29448	0.577069	3.97609	7.01e-05	0.0126582
ENSMUSG00000098230	95.508	0.651668	0.168959	3.85695	0.00011481	0.00688937	ENSMUSG00000117211	13.4186	1.69152	0.427275	3.95887	7.53e-05	0.013323
ENSMUSG00000035504	667.613	0.5445	0.141508	3.84783	0.000119167	0.00694388	ENSMUSG00000074342	24.4129	2.38432	0.604187	3.94632	7.94e-05	0.0138241
ENSMUSG00000034227	70.843	0.802727	0.208706	3.84621	0.000119958	0.00694388	ENSMUSG00000108952	148.321	1.56785	0.399098	3.92847	8.55e-05	0.0147401
ENSMUSG00000094445	360.902	0.525628	0.137115	3.83349	0.00012634	0.00724432	ENSMUSG00000031374	15.9918	1.85107	0.481231	3.84653	0.000119801	0.0195644
ENSMUSG00000071076	105.316	0.69756	0.183114	3.80944	0.000139283	0.00783853	ENSMUSG00000025400	11.2306	2.14251	0.559707	3.82791	0.000129234	0.0203233
ENSMUSG00000086898	245.469	0.697899	0.183152	3.81049	0.000138694	0.00783853	ENSMUSG00000092290	21.3752	1.67945	0.438654	3.82865	0.000128846	0.0203233
ENSMUSG00000072983	24.8161	-1.45416	0.382514	-3.80158	0.000143775	0.00794422	ENSMUSG00000095909	34.3679	-1.90458	0.497137	-3.83109	0.000127576	0.0203233
ENSMUSG00000078442	127.912	0.630878	0.165921	3.80229	0.000143365	0.00794422	ENSMUSG00000095754	220.414	4.38327	1.14835	3.81703	0.00013507	0.0208215
ENSMUSG00000058935	313.568	0.570919	0.150896	3.78353	0.000154619	0.00846645	ENSMUSG00000110250	45.5988	1.58603	0.415472	3.81741	0.00013486	0.0208215
ENSMUSG00000004070	558.238	0.436435	0.115625	3.77458	0.000160276	0.00864499	ENSMUSG00000042828	68.4289	1.61538	0.426617	3.78647	0.000152801	0.0225667
ENSMUSG00000097075	737.559	0.583878	0.154715	3.77389	0.000160724	0.00864499	ENSMUSG00000104888	20.6198	1.93233	0.511614	3.77693	0.000158774	0.023088
ENSMUSG00000025728	31.8578	-1.17528	0.311921	-3.76787	0.000164645	0.00877819	ENSMUSG00000117342	281.974	1.61304	0.42736	3.77443	0.000160374	0.0231812
ENSMUSG00000033318	68.6738	-1.06376	0.282841	-3.76099	0.000169244	0.00894489	ENSMUSG00000113967	20.9437	1.55452	0.412781	3.76598	0.000165898	0.0237744
ENSMUSG00000084995	72.1605	0.91447	0.243687	3.75263	0.000174986	0.00916865	ENSMUSG00000111894	13.3381	1.80115	0.484795	3.71529	0.000202974	0.0274687
ENSMUSG00000030069	42.2519	-0.933897	0.249212	-3.7474	0.00017868	0.00920356	ENSMUSG00000069299	15.5804	3.42076	0.924833	3.69879	0.00021663	0.0285213
ENSMUSG00000079666	165.24	0.679895	0.181398	3.74808	0.000178192	0.00920356	ENSMUSG00000100707	14.9129	2.61961	0.710921	3.68481	0.00022887	0.0294636
ENSMUSG00000108383	26.0311	-1.23825	0.331589	-3.73429	0.000188243	0.00953649	ENSMUSG00000027296	372.549	2.32418	0.633825	3.66691	0.000245496	0.0308405
ENSMUSG00000044084	443.361	0.589839	0.157954	3.73424	0.000188282	0.00953649	ENSMUSG00000067224	20.2234	1.76925	0.48269	3.6654	0.000246956	0.0308405
ENSMUSG00000090273	131.916	0.764547	0.205189	3.72605	0.000194502	0.00977011	ENSMUSG00000105607	30.1397	1.83944	0.504015	3.64957	0.000262675	0.0322113
ENSMUSG00000060802	98.1657	0.892667	0.239744	3.72342	0.000196542	0.00979167	ENSMUSG00000103780	13.0957	1.83743	0.50447	3.64229	0.000270227	0.0326658
ENSMUSG00000112657	936.463	0.455867	0.122582	3.71889	0.000200101	0.00980817	ENSMUSG00000105235	13.2395	1.89337	0.520293	3.63904	0.000273653	0.0329625
ENSMUSG00000000411	187.174	0.595447	0.160038	3.72066	0.000198703	0.00980817	ENSMUSG00000006403	27.1891	1.69765	0.467954	3.62782	0.000285827	0.0338292
ENSMUSG00000056692	62.2985	0.963979	0.25979	3.71061	0.000206759	0.0100535	ENSMUSG00000021250	72.5686	-2.16449	0.598717	-3.6152	0.000300112	0.0350316
ENSMUSG00000085286	54.9598	0.951302	0.256593	3.70743	0.000209371	0.0100996	ENSMUSG00000113571	42.671	1.84794	0.512613	3.60494	0.000312222	0.0360183
ENSMUSG00000032409	60.9835	-0.892266	0.241371	-3.69666	0.000218457	0.010455	ENSMUSG00000095616	39.347	2.0793	0.577438	3.60091	0.0003171	0.0363189
ENSMUSG00000117358	38.9104	0.995522	0.270204	3.68433	0.000229304	0.0108883	ENSMUSG00000108614	13.4182	1.79171	0.501131	3.57534	0.000349774	0.0379589
ENSMUSG00000030510	56.2982	-0.826414	0.224852	-3.67537	0.000237506	0.0111712	ENSMUSG00000091135	13.7629	1.72541	0.485798	3.5517	0.000382748	0.0403764
ENSMUSG00000063971	131.915	0.717263	0.195236	3.67383	0.000238937	0.0111712	ENSMUSG00000107760	12.4032	2.69058	0.759709	3.54159	0.000397724	0.0415689
ENSMUSG00000028234	350.576	0.516526	0.141549	3.6491	0.000263162	0.0121174	ENSMUSG00000105229	29.3763	1.53521	0.433714	3.53969	0.000400596	0.041613
ENSMUSG00000084234	59.6954	0.740456	0.202894	3.64946	0.000262789	0.0121174	ENSMUSG00000053889	46.0804	1.53994	0.4353	3.53764	0.000403716	0.0418093
ENSMUSG00000005483	168.83	0.501409	0.137634	3.64305	0.000269431	0.0123128	ENSMUSG00000114297	61.8626	-1.61877	0.458149	-3.53328	0.000410432	0.0420222
ENSMUSG00000068396	968.568	0.476727	0.130936	3.64093	0.000271655	0.0123218	ENSMUSG00000087136	106.296	1.69776	0.484523	3.50398	0.000458352	0.0459272
ENSMUSG00000100253	125.411	-0.597463	0.164231	-3.63796	0.000274811	0.0123543
ENSMUSG00000022450	130.448	0.568136	0.156234	3.63643	0.000276438	0.0123543
ENSMUSG00000107008	588.383	-0.368904	0.101691	-3.62769	0.000285972	0.01263
ENSMUSG00000117573	71.8504	0.739095	0.203777	3.62697	0.000286762	0.01263
ENSMUSG00000028773	196.599	0.681907	0.188115	3.62494	0.000289023	0.012638
ENSMUSG00000048206	511.716	0.540932	0.149967	3.60701	0.00030975	0.0133522
ENSMUSG00000040424	87.5287	0.682996	0.18929	3.60821	0.000308317	0.0133522
ENSMUSG00000007892	732.653	0.492039	0.136573	3.60276	0.000314859	0.0134768
ENSMUSG00000116681	104.442	0.714174	0.19838	3.60003	0.000318178	0.0135237
ENSMUSG00000030695	424.378	0.440803	0.122769	3.59051	0.000330037	0.0135563
ENSMUSG00000093674	1075.77	0.484126	0.134837	3.59046	0.000330097	0.0135563
ENSMUSG00000046727	212.312	0.531289	0.1478	3.59466	0.000324821	0.0135563
ENSMUSG00000028589	103.897	0.620552	0.1727	3.59324	0.000326596	0.0135563
ENSMUSG00000106683	119.105	0.739544	0.20592	3.59142	0.000328881	0.0135563
ENSMUSG00000113494	81.8745	2.38281	0.664793	3.58428	0.000338004	0.0137879
ENSMUSG00000012126	249.843	0.513409	0.143387	3.58057	0.000342843	0.0138
ENSMUSG00000105388	27.0869	1.36598	0.381404	3.58144	0.000341699	0.0138
ENSMUSG00000100282	74.1723	0.826154	0.231077	3.57523	0.00034992	0.0139922
ENSMUSG00000024207	190.717	0.448462	0.12578	3.56544	0.000363249	0.0144302
ENSMUSG00000020712	63.6212	-0.725953	0.203823	-3.56168	0.000368494	0.0144497
ENSMUSG00000030859	160.063	0.626096	0.175721	3.56301	0.000366625	0.0144497
ENSMUSG00000002768	905.754	0.545651	0.153427	3.55642	0.000375938	0.0145597
ENSMUSG00000026831	61.8637	0.813426	0.228727	3.55632	0.000376089	0.0145597
ENSMUSG00000020945	160.33	0.672228	0.189314	3.55087	0.000383964	0.0147704
ENSMUSG00000100120	23.4913	1.2768	0.360875	3.53806	0.000403072	0.015408
ENSMUSG00000060985	41.3104	-0.889829	0.252194	-3.52835	0.000418156	0.0157957
ENSMUSG00000079019	3063.97	0.64898	0.183941	3.52819	0.000418411	0.0157957
ENSMUSG00000023456	322.494	0.485722	0.137996	3.51983	0.000431822	0.0162013
ENSMUSG00000053907	47.643	-0.819361	0.232911	-3.51791	0.00043496	0.0162189
ENSMUSG00000030976	187.239	0.56879	0.162004	3.51095	0.000446509	0.0165481
ENSMUSG00000029182	232.718	0.575549	0.164144	3.50636	0.000454273	0.016633
ENSMUSG00000050708	193.7	0.5813	0.165726	3.50759	0.000452187	0.016633
ENSMUSG00000025977	171.01	-0.563477	0.160834	-3.50346	0.000459262	0.0167149
ENSMUSG00000096573	152.909	0.573278	0.16374	3.50114	0.000463275	0.0167606
ENSMUSG00000086617	29.1664	-1.07427	0.307333	-3.49547	0.000473225	0.0168202
ENSMUSG00000001829	745.967	0.351746	0.100618	3.49587	0.00047252	0.0168202
ENSMUSG00000029155	538.642	0.403497	0.11535	3.49802	0.000468734	0.0168202
ENSMUSG00000037708	120.43	0.542958	0.155599	3.48947	0.000483973	0.0170247
ENSMUSG00000023443	31.7293	1.03919	0.297836	3.48914	0.000484579	0.0170247
ENSMUSG00000021534	92.1438	0.603841	0.173169	3.487	0.000488475	0.0170629
ENSMUSG00000018362	94.0249	-2.60355	0.752331	-3.46064	0.000538901	0.0186104
ENSMUSG00000029723	230.365	0.653389	0.188769	3.46131	0.000537554	0.0186104
ENSMUSG00000048003	83.9172	0.607818	0.176092	3.4517	0.000557063	0.019129
ENSMUSG00000007591	133.998	0.652009	0.189198	3.44618	0.000568571	0.0194145
ENSMUSG00000027201	39.8501	-0.902422	0.262062	-3.44354	0.000574152	0.0194955
ENSMUSG00000033174	33.9006	-0.953709	0.27785	-3.43246	0.000598132	0.0201969
ENSMUSG00000081606	71.6243	0.851928	0.248483	3.42852	0.000606878	0.020379
ENSMUSG00000028789	246.963	0.453582	0.132359	3.4269	0.000610514	0.0203829
ENSMUSG00000026963	182.936	0.68159	0.198976	3.42549	0.0006137	0.0203829
ENSMUSG00000036743	123.352	-0.512681	0.149773	-3.42304	0.000619239	0.0204551
ENSMUSG00000087376	115.993	0.53137	0.155374	3.41994	0.000626343	0.0205779
ENSMUSG00000042797	350.564	0.434012	0.127467	3.40491	0.000661859	0.0216279
ENSMUSG00000056509	813.839	0.432734	0.127266	3.40023	0.000673297	0.0218762
ENSMUSG00000048967	23.2671	1.35657	0.399124	3.39887	0.000676659	0.0218762
ENSMUSG00000100789	64.2103	0.749788	0.220882	3.39452	0.000687494	0.0221089
ENSMUSG00000028287	760.947	0.441197	0.130418	3.38295	0.000717124	0.0229404
ENSMUSG00000027811	23.1541	-1.1596	0.343499	-3.37586	0.000735866	0.0234167
ENSMUSG00000044122	170.984	0.44621	0.132348	3.37148	0.000747646	0.0236677
ENSMUSG00000092131	53.8972	0.855914	0.254062	3.36892	0.000754641	0.0237653
ENSMUSG00000025290	856.768	0.620386	0.18432	3.36581	0.000763179	0.0238913
ENSMUSG00000023966	91.6697	0.649038	0.192901	3.36462	0.000766504	0.0238913
ENSMUSG00000049719	83.9689	0.70069	0.208617	3.35874	0.000782993	0.0242808
ENSMUSG00000064307	647.589	0.564576	0.168316	3.35426	0.00079577	0.0245517
ENSMUSG00000067870	518.717	0.421883	0.12613	3.34484	0.000823308	0.025273
ENSMUSG00000032786	102.75	-0.557966	0.167015	-3.34082	0.000835322	0.0253855
ENSMUSG00000116376	66.6093	0.771636	0.230938	3.34131	0.000833854	0.0253855
ENSMUSG00000071415	221.679	0.433162	0.129877	3.33518	0.000852454	0.0256496
ENSMUSG00000022993	100.312	0.553842	0.166042	3.33556	0.000851287	0.0256496
ENSMUSG00000074673	156.111	0.481171	0.144426	3.3316	0.000863477	0.0258533
ENSMUSG00000022033	59.6977	-0.685999	0.20621	-3.3267	0.000878812	0.0261306
ENSMUSG00000025652	127.389	0.647932	0.194814	3.3259	0.000881337	0.0261306
ENSMUSG00000027443	142.749	0.509907	0.153463	3.32267	0.000891591	0.0263063
ENSMUSG00000115916	32.1005	-1.17727	0.354944	-3.31678	0.000910615	0.0264101
ENSMUSG00000021067	51.5131	-0.728541	0.219867	-3.31355	0.00092118	0.0264101
ENSMUSG00000055891	220.029	0.499099	0.150551	3.31515	0.000915931	0.0264101
ENSMUSG00000029867	384.211	0.54498	0.164423	3.31449	0.0009181	0.0264101
ENSMUSG00000045620	162.423	0.629134	0.189648	3.31738	0.000908663	0.0264101
ENSMUSG00000013091	198.902	0.686972	0.206977	3.31907	0.000903167	0.0264101
ENSMUSG00000037247	31.7067	0.927829	0.2803	3.31013	0.000932534	0.0266101
ENSMUSG00000032566	190.487	0.549069	0.166293	3.30182	0.000960592	0.0272826
ENSMUSG00000015165	104.392	-0.525778	0.159506	-3.2963	0.000979683	0.027509
ENSMUSG00000020622	589.371	0.392958	0.119237	3.29559	0.000982141	0.027509
ENSMUSG00000025508	317.933	0.500661	0.151848	3.29713	0.000976798	0.027509
ENSMUSG00000038909	88.0057	-0.585882	0.177868	-3.29392	0.000988008	0.0275464
ENSMUSG00000090117	175.774	0.492464	0.150174	3.27929	0.00104069	0.0288828
ENSMUSG00000039209	306.721	0.436282	0.133266	3.27376	0.00106126	0.0293197
ENSMUSG00000046957	1130.5	0.386393	0.11823	3.26814	0.00108255	0.0297727
ENSMUSG00000049008	455.677	0.452981	0.138947	3.2601	0.00111374	0.0304923
ENSMUSG00000090369	1311.85	0.53843	0.165378	3.25574	0.00113096	0.0308249
ENSMUSG00000036368	209.517	0.453522	0.139423	3.25285	0.00114254	0.0309516
ENSMUSG00000066382	227.168	0.470937	0.144813	3.25204	0.00114579	0.0309516
ENSMUSG00000034349	143.028	-0.486856	0.149974	-3.24626	0.00116932	0.0313089
ENSMUSG00000096255	1337.87	-0.479416	0.147654	-3.24689	0.00116675	0.0313089
ENSMUSG00001074846	576.186	0.567532	0.174917	3.24459	0.0011762	0.0313551
ENSMUSG00000003824	232.286	0.394168	0.121898	3.23358	0.0012225	0.03189
ENSMUSG00000078593	446.621	0.402403	0.124426	3.23406	0.00122043	0.03189
ENSMUSG00000024233	104.603	0.567576	0.175443	3.2351	0.00121599	0.03189
ENSMUSG00000009115	154.792	0.576187	0.178015	3.23674	0.00120902	0.03189
ENSMUSG00000091147	54.4078	0.806149	0.248952	3.23817	0.00120298	0.03189
ENSMUSG00000045004	613.656	0.390003	0.120787	3.22885	0.00124288	0.0321457
ENSMUSG00000042888	508.915	0.460631	0.142616	3.22987	0.00123848	0.0321457
ENSMUSG00000027480	182.259	0.549972	0.170407	3.22741	0.00124917	0.0321714
ENSMUSG00000087044	129.946	-0.520893	0.161598	-3.2234	0.0012668	0.0324878
ENSMUSG00000094695	306.548	0.617076	0.191782	3.21758	0.00129276	0.0330144
ENSMUSG00000024897	24.9697	-1.07262	0.334558	-3.20609	0.00134553	0.0332445
ENSMUSG00000001440	65.2589	-0.660808	0.205916	-3.2091	0.00133149	0.0332445
ENSMUSG00000029433	274.263	-0.392015	0.122209	-3.20775	0.00133778	0.0332445
ENSMUSG00000029320	383.063	0.435647	0.135843	3.207	0.00134129	0.0332445
ENSMUSG00000050058	287.786	0.457079	0.142532	3.20686	0.00134193	0.0332445
ENSMUSG00000073640	342.77	0.468588	0.146143	3.20637	0.00134422	0.0332445
ENSMUSG00000081604	342.77	0.468588	0.146143	3.20637	0.00134422	0.0332445
ENSMUSG00000072612	56.1668	1.01067	0.314517	3.21342	0.00131166	0.0332445
ENSMUSG00000059208	83.2198	-0.576903	0.180236	-3.20082	0.00137037	0.0334463
ENSMUSG00000046173	165.294	-0.530646	0.165752	-3.20145	0.00136738	0.0334463
ENSMUSG00000030556	417.341	0.393101	0.122842	3.20006	0.00137399	0.0334463
ENSMUSG00000050122	263.749	0.428894	0.134042	3.1997	0.00137571	0.0334463
ENSMUSG00000067103	57.1531	-0.701144	0.219607	-3.19273	0.00140935	0.0335922
ENSMUSG00000054523	290.771	0.461801	0.144586	3.19395	0.00140339	0.0335922
ENSMUSG00000027562	150.211	0.508982	0.159363	3.19386	0.00140385	0.0335922
ENSMUSG00000090141	97.8725	0.525182	0.164437	3.19383	0.00140401	0.0335922
ENSMUSG00000041068	39.6663	0.834332	0.260966	3.19708	0.00138825	0.0335922
ENSMUSG00000038886	45.8011	-0.767479	0.240728	-3.18816	0.00143182	0.0339945
ENSMUSG00000046750	254.722	0.432913	0.135836	3.18702	0.00143747	0.0339958
ENSMUSG00000066443	427.503	0.468802	0.147193	3.18494	0.00144786	0.0341088
ENSMUSG00000030417	209.984	0.487778	0.153308	3.18169	0.00146421	0.0343608
ENSMUSG00000071573	62.8798	-0.643833	0.202778	-3.17507	0.00149802	0.0349092
ENSMUSG00000032530	113.432	0.603041	0.189942	3.17487	0.00149906	0.0349092
ENSMUSG00000037443	50.4259	-0.733384	0.231318	-3.17046	0.00152199	0.0353078
ENSMUSG00000084416	191.944	0.422513	0.133393	3.16744	0.00153786	0.0354056
ENSMUSG00000028264	185.127	0.509432	0.160794	3.16823	0.0015337	0.0354056
ENSMUSG00000009927	449.38	0.415609	0.131356	3.16398	0.00155625	0.035694
ENSMUSG00000048478	898.655	0.44856	0.142042	3.15794	0.00158888	0.0363053
ENSMUSG00000020867	769.622	0.323087	0.102364	3.15626	0.00159805	0.036378
ENSMUSG00000062248	108.741	-0.505082	0.16014	-3.154	0.00161049	0.0364485
ENSMUSG00000001558	341.998	0.347311	0.110134	3.15352	0.00161314	0.0364485
ENSMUSG00000022255	203.614	0.410072	0.130159	3.15056	0.0016296	0.036684
ENSMUSG00000024397	456.105	0.399613	0.126884	3.14943	0.00163588	0.0366895
ENSMUSG00000020307	318.71	0.509351	0.161885	3.14638	0.00165307	0.0369388
ENSMUSG00000036615	26.7793	-0.995216	0.317837	-3.13121	0.00174087	0.0373886
ENSMUSG00000093394	136.506	-0.490671	0.156237	-3.14055	0.00168628	0.0373886
ENSMUSG00000062773	228.484	-0.39454	0.125913	-3.13344	0.00172769	0.0373886
ENSMUSG00000067288	287.748	0.423159	0.13494	3.13589	0.00171334	0.0373886
ENSMUSG00000003345	701.987	0.424637	0.135588	3.13181	0.00173733	0.0373886
ENSMUSG00000042200	398.82	0.50668	0.161395	3.13938	0.00169305	0.0373886
ENSMUSG00000030688	585.182	0.513803	0.163748	3.13777	0.00170238	0.0373886
ENSMUSG00000027602	341.076	0.549857	0.175433	3.13428	0.00172274	0.0373886
ENSMUSG00000046886	101.714	0.557455	0.177638	3.13816	0.00170012	0.0373886
ENSMUSG00000109293	61.6925	0.643168	0.205352	3.13202	0.00173607	0.0373886
ENSMUSG00000101009	76.2529	0.704016	0.224824	3.1314	0.00173972	0.0373886
ENSMUSG00000043648	32.7261	-0.878631	0.281408	-3.12227	0.00179464	0.0379307
ENSMUSG00000060445	75.8248	-0.689978	0.22109	-3.12081	0.00180355	0.0379307
ENSMUSG00000040163	150.163	0.437513	0.140112	3.12261	0.00179258	0.0379307
ENSMUSG00000021961	185.436	0.528356	0.169254	3.12166	0.00179832	0.0379307
ENSMUSG00000030858	147.901	0.582161	0.186276	3.12527	0.00177645	0.0379307
ENSMUSG00000057666	69.5279	0.608733	0.194933	3.12277	0.00179157	0.0379307
ENSMUSG00000062651	476.26	0.436537	0.140071	3.11653	0.00182991	0.0383523
ENSMUSG00000046354	136.255	0.582135	0.187025	3.11261	0.00185443	0.0387327
ENSMUSG00000030206	2384.04	0.47228	0.151903	3.10909	0.00187665	0.0390004
ENSMUSG00000052920	114.29	0.588343	0.189327	3.10754	0.00188649	0.0390004
ENSMUSG00000074768	52.0819	0.900176	0.289672	3.10757	0.00188631	0.0390004
ENSMUSG00000037904	112.576	0.514579	0.166193	3.09628	0.00195962	0.0403749
ENSMUSG00000077450	65.0361	-0.606313	0.196194	-3.09037	0.0019991	0.0410492
ENSMUSG00000061607	70.8408	-0.744752	0.241128	-3.08862	0.00201087	0.0411517
ENSMUSG00000032110	274.368	0.483827	0.15682	3.08524	0.0020339	0.0413447
ENSMUSG00000031682	231.433	0.494274	0.160204	3.08527	0.00203366	0.0413447
ENSMUSG00000022540	112.823	0.539424	0.174948	3.08334	0.00204689	0.04147
ENSMUSG00000031509	72.2063	0.60249	0.19557	3.08069	0.00206525	0.0417029
ENSMUSG00002075454	62.6669	-0.766206	0.249116	-3.0757	0.00210009	0.0418458
ENSMUSG00000028484	204.25	-0.491308	0.159775	-3.07501	0.00210499	0.0418458
ENSMUSG00000054909	246.978	0.430545	0.139928	3.07692	0.00209154	0.0418458
ENSMUSG00000031452	475.704	0.440182	0.143088	3.0763	0.00209587	0.0418458
ENSMUSG00000022911	53.9632	0.694616	0.225909	3.07476	0.00210675	0.0418458
ENSMUSG00000031847	245.48	0.39486	0.128535	3.07201	0.00212625	0.0420956
ENSMUSG00000090457	639.408	0.349552	0.11386	3.07001	0.00214054	0.0422108
ENSMUSG00000026931	441.276	0.487855	0.158949	3.06925	0.00214596	0.0422108
ENSMUSG00000018570	254.702	0.447877	0.146101	3.06552	0.00217292	0.0423301
ENSMUSG00000048772	444.966	0.483622	0.157688	3.06696	0.00216245	0.0423301
ENSMUSG00000037563	103.268	0.572082	0.186597	3.06587	0.00217041	0.0423301
ENSMUSG00000053453	100.56	-0.501824	0.163779	-3.06403	0.00218376	0.0424054
ENSMUSG00000070980	254.001	0.685554	0.223884	3.06209	0.00219794	0.0425448
ENSMUSG00000039330	222.959	0.615841	0.201194	3.06093	0.00220653	0.0425756
ENSMUSG00000117820	23.814	-1.52344	0.499221	-3.05162	0.00227607	0.0432312
ENSMUSG00000052075	877.062	0.472296	0.15471	3.05277	0.00226737	0.0432312
ENSMUSG00000006356	106.507	0.49514	0.16223	3.05209	0.00227251	0.0432312
ENSMUSG00000109651	114.589	0.49642	0.162522	3.05447	0.00225456	0.0432312
ENSMUSG00000024014	92.4745	0.547049	0.179163	3.05336	0.0022629	0.0432312
ENSMUSG00000048400	125.891	0.47611	0.156128	3.04948	0.00229238	0.0433835
ENSMUSG00000117666	129.552	0.639555	0.20978	3.0487	0.00229837	0.0433835
ENSMUSG00000025203	62.5188	-0.74113	0.243279	-3.04642	0.00231586	0.0434254
ENSMUSG00000041165	877.104	0.528418	0.173501	3.04562	0.00232203	0.0434254
ENSMUSG00000087258	62.3836	0.623325	0.204595	3.04663	0.00231423	0.0434254
ENSMUSG00000064068	271.335	0.476107	0.156426	3.04365	0.00233723	0.0435757
ENSMUSG00000021414	185.043	0.390529	0.128443	3.04048	0.00236198	0.0437905
ENSMUSG00000038127	112.116	0.476349	0.156724	3.03942	0.00237037	0.0437905
ENSMUSG00000116210	135.933	0.528834	0.173985	3.03953	0.00236948	0.0437905
ENSMUSG00000035530	728.576	0.392439	0.129237	3.03658	0.00239275	0.0438046
ENSMUSG00000049154	205.684	0.457774	0.150686	3.03793	0.00238209	0.0438046
ENSMUSG00000069919	174.042	1.85188	0.609691	3.0374	0.00238625	0.0438046
ENSMUSG00000043859	328.877	0.475835	0.156819	3.03429	0.00241102	0.0440065
ENSMUSG00000031647	171.293	0.404084	0.133388	3.0294	0.00245043	0.0445919
ENSMUSG00000024510	88.1693	0.578573	0.191134	3.02705	0.00246951	0.0448051
ENSMUSG00000101404	25.4077	-1.12675	0.373066	-3.02025	0.00252567	0.0456876
ENSMUSG00000026558	143.267	0.47153	0.156466	3.01363	0.00258143	0.0465577
ENSMUSG00000026125	391.03	0.50333	0.167218	3.01002	0.0026123	0.046975
ENSMUSG00002076598	38.6993	-0.917333	0.304896	-3.00867	0.00262394	0.0470451
ENSMUSG00000046330	348.619	0.388055	0.129067	3.00661	0.00264178	0.0470873
ENSMUSG00000039001	187.114	0.490257	0.16305	3.00678	0.00264028	0.0470873
ENSMUSG00000118332	117.373	0.447453	0.149114	3.00075	0.00269318	0.0477055
ENSMUSG00000029203	210.266	0.453958	0.151365	2.99909	0.00270786	0.0477055
ENSMUSG00000062867	141.31	0.459871	0.153292	2.99997	0.00270004	0.0477055
ENSMUSG00000086923	87.7836	0.564712	0.188247	2.99985	0.0027011	0.0477055
ENSMUSG00000035885	53.8003	0.630809	0.210705	2.9938	0.00275523	0.0482644
ENSMUSG00000062012	47.9633	0.707775	0.236415	2.99378	0.00275547	0.0482644
ENSMUSG00000037716	90.6962	0.501237	0.167556	2.99146	0.00277649	0.0484928
ENSMUSG00000022023	42.481	-0.737486	0.246627	-2.99029	0.0027871	0.0485387
ENSMUSG00000037058	253.062	0.404432	0.135399	2.98697	0.00281756	0.0489286
ENSMUSG00000026817	130.458	0.466976	0.156383	2.9861	0.00282559	0.0489286
ENSMUSG00000057286	277.772	0.439457	0.147277	2.98388	0.00284623	0.049146
ENSMUSG00000112029	70.1454	0.656191	0.220088	2.9815	0.00286844	0.0493893
