## Supplementary material for "Acute testicular hyperthermia leads to a rapid loss of global piRNA levels and a consequent increase in transcript abundance, including LINE1 activity within heat-sensitive male germ cells": Table S5

### Sheet: qPCR primer sequences 
Target	Forward Primer (5'-3')	Reverse primer (5'-3')
Actb	CATCCGTAAAGACCTCTATGCCAAC	ATGGAGCCACCGATCCACA
4930555K19Rik	GAAACATTGCCCCGTGGAGA	AGACCCTGTCTCTGGCTGTTC
Fads2 intron skip	CGCTGCTCATCCCTATGTA	AAGCCAAGTCCACCCAGT
Fads2 intron retention	CGCTGCTCATCCCTATGTA	AAAGTGCCCTAGTCACGCTAC
Fads2 internal control	AGGAGATTCAGAAGCACAACC	AAGGCATCCGTAGCATCTTC
4932415M13Rik exon skip	CCTGACACCTAGAGCCTGCT	ACAACCCAGACTGAGAATGAACT
4932415M13Rik exon 5 retention	CCTGACACCTAGAGCCTGCT	GCAAGGCATCTGAGAATGAAC
4932415M13Rik internal control	GCATGGCTGACATCACTTC	TACACTGCTGACACGACCTG
Tas1r1 intron retention	GGGAAGAACAATCAGGTGC	CCTCTTGCTGGTCACTCAC
Tas1r1 intron skip	GGGAAGAACAATCAGGTGC	TGAAGCTCACTCGTGTTGA
Tas1r1 internal control	CCGGAATATTCGTCATTGTC	CCTCTTGCTGGTCACTCAC
LINE1 m5'UTR*	TAAGAGAGCTTGCCAGCAGAGA	GCAGACCTGGGAGACAGATTGC
LINE1 mORF1*	TGGAAGAGAGAATCTCAGGTGC	TTGTGCCGATGTTCTCTATGG
LINE1 mORF2 *	CTGGCGAGGATGTGGAGAA	CCTGCAATCCCACCAACAAT
pre-piR1**	GTTAGCGAAGGACATTATTCTAACC	TGACATGAACACAGGTGCTCAGAT
pre-piR2**	CTATGCTTATGATGGCATTGGAGAG	TTCCAGTTCAACAGGGACACGGGAC
pre-piLR**	GTGAAGCTAAGGATGCTGGGATAG	ACAGGATGTCCCCTGAAATCAGTC
